# *Klebsiella* MALDI TypeR: a web-based tool for *Klebsiella* identification based on MALDI-TOF mass spectrometry

**DOI:** 10.1101/2020.10.13.337162

**Authors:** Sébastien Bridel, Stephen C. Watts, Louise M. Judd, Taylor Harshegyi, Virginie Passet, Carla Rodrigues, Kathryn E. Holt, Sylvain Brisse

**Affiliations:** Biodiversity and Epidemiology of Bacterial Pathogens, Institut Pasteur, Paris, France; Department of Infectious Diseases, Central Clinical School, Monash University, Melbourne, Victoria 3004, Australia; London School of Hygiene & Tropical Medicine, London WC1E 7HT, UK

## Abstract

**Motivation:** *Klebsiella* species are increasingly multidrug resistant pathogens affecting human and animal health and are widely distributed in the environment. Among these, the *Klebsiella pneumoniae* species complex (KpSC), which includes seven phylogroups, is an important cause of community and hospital infections. In addition, the *Klebsiella oxytoca* species complex (KoSC) also causes hospital infections and antibiotic-associated haemorrhagic colitis. The unsuitability of widely used clinical microbiology methods to distinguish species within each of these species complexes leads to high rates of misidentifications that are masking the true clinical significance and potential epidemiological specificities of individual species.

**Results:** We developed a web-based tool, *Klebsiella* MALDI TypeR, a platform-independent and user-friendly application that enables uploading raw data from MALDI-TOF mass spectrometer to identify *Klebsiella* isolates at the species complex and phylogroup levels. The tool is based on a database of previously identified biomarkers that are specific for either the species complex, individual phylogroups, or related phylogroups, and is available at https://maldityper.pasteur.fr.
