## Supplemental Table 1 for "*Klebsiella* MALDI TypeR: a web-based tool for *Klebsiella* identification based on MALDI-TOF mass spectrometry"

### Sheet: Feuil1
Supplementary table 1: Biomarkers used for Klebsiella oxytoca species complex and Klebsiella pneumoniae species complex identification
Species complex	Specifc peaks
K. oxytoca species complex	2178
K. oxytoca species complex	2835
K. oxytoca species complex	3124
K. oxytoca species complex	3189
K. oxytoca species complex	3577
K. oxytoca species complex	3620
K. oxytoca species complex	3659
K. oxytoca species complex	4182
K. oxytoca species complex	4362
K. oxytoca species complex	4444
K. oxytoca species complex	4495
K. oxytoca species complex	4567
K. oxytoca species complex	4730
K. oxytoca species complex	4775
K. oxytoca species complex	5141
K. oxytoca species complex	6252
K. oxytoca species complex	6830
K. oxytoca species complex	7155
K. oxytoca species complex	7241
K. oxytoca species complex	8364
K. oxytoca species complex	8887
K. oxytoca species complex	8990
K. oxytoca species complex	9132
K. oxytoca species complex	9457
K. oxytoca species complex	9549
K. oxytoca species complex	10279
K. oxytoca species complex	4126
K. oxytoca species complex	8251
K. oxytoca species complex	2591
K. oxytoca species complex	3132
K. oxytoca species complex	3949
K. oxytoca species complex	5187
K. oxytoca species complex	6135
K. oxytoca species complex	6266
K. oxytoca species complex	6767
K. oxytoca species complex	7109
K. oxytoca species complex	7898
K. oxytoca species complex	2702
K. oxytoca species complex	5408
K. oxytoca species complex	6636
K. oxytoca species complex	5052
K. oxytoca species complex	4133
K. oxytoca species complex	5077
K. oxytoca species complex	8267
K. oxytoca species complex	10152
K. oxytoca species complex	5178
K. oxytoca species complex	6795
K. oxytoca species complex	3681
K. oxytoca species complex	6626
K. oxytoca species complex	2383
K. oxytoca species complex	3421
K. oxytoca species complex	3138
K. oxytoca species complex	3147
K. oxytoca species complex	3963
K. oxytoca species complex	6280
K. oxytoca species complex	6297
K. oxytoca species complex	7926
K. pneumoniae species complex	2688
K. pneumoniae species complex	2854
K. pneumoniae species complex	3142
K. pneumoniae species complex	3148
K. pneumoniae species complex	3835
K. pneumoniae species complex	3851
K. pneumoniae species complex	4136
K. pneumoniae species complex	4153
K. pneumoniae species complex	4363
K. pneumoniae species complex	4738
K. pneumoniae species complex	4769
K. pneumoniae species complex	4777
K. pneumoniae species complex	5142
K. pneumoniae species complex	5278
K. pneumoniae species complex	5379
K. pneumoniae species complex	6287
K. pneumoniae species complex	6298
K. pneumoniae species complex	7156
K. pneumoniae species complex	7241
K. pneumoniae species complex	7670
K. pneumoniae species complex	7702
K. pneumoniae species complex	7738
K. pneumoniae species complex	7768
K. pneumoniae species complex	8271
K. pneumoniae species complex	8305
K. pneumoniae species complex	8366
K. pneumoniae species complex	9473
K. pneumoniae species complex	9536
K. pneumoniae species complex	9553
