## Supplemental Table 2 for "*Klebsiella* MALDI TypeR: a web-based tool for *Klebsiella* identification based on MALDI-TOF mass spectrometry"

### Sheet: Feuil1
Supplementary table 2: Multi Peak Shift Typing scheme for Klebsiella pneumoniae species complex
(sub-)Species (phylogroup)	YdgH**	YdgH*	YjbJ**	YjbJ*	RplT**	RplT*	RpmE*
K. pneumoniae(Kp1)	1	1	1	1	1	1	1
K. quasipneumoniae subsp. quasipneumoniae (Kp2)	1	1	2	2	1	1	1
K. variicola subsp. variicola (Kp3)	1	1	3	3	1	1	2
K. quasipneumoniae subsp. similipneumoniae (Kp4)	2	2	3	3	1	1	1
K. variicola subsp. tropica (Kp5)	1	1	3	3	2	2	2
K. quasivariicola (Kp6)	1	1	3	3	1	1	1
K. africana (Kp7)	1	1	4	4	1	1	NT
K. africana (Kp7)	1	1	4	4	1	1	1
*/** denotes mono/dicharged proteins
NT: Not Typable
