## Supplemental Table 3 for "*Klebsiella* MALDI TypeR: a web-based tool for *Klebsiella* identification based on MALDI-TOF mass spectrometry"

### Sheet: Feuil1
Supplementary table 3: Biomarkers for Klebsiella pneumoniae species complex phylogroups
Phylogroup	protein	fullname	mass_theo	mass_obs
Others	YdgH**	YdgH**_IF1	3851	3851
Kp4	YdgH**	YdgH**_IF2	3835	3835
Others	YdgH*	YdgH*_IF1	7702	7704
Kp4	YdgH*	YdgH*_IF2	7670	7674
Kp1	YjbJ**	YjbJ**_IF1	4153	4153
Kp2	YjbJ**	YjbJ**_IF2	4136	4136
Others	YjbJ**	YjbJ**_IF3	4107	4107
Kp7	YjbJ**	YjbJ**_IF4	4124	4124
Kp1	YjbJ*	YjbJ*_IF1	8305	8305
Kp2	YjbJ*	YjbJ*_IF2	8271	8271
Others	YjbJ*	YjbJ*_IF3	8214	8214
Kp7	YjbJ*	YjbJ*_IF4	8247	8247
Others	RplT**	RplT**_IF1	4769	4769
Kp5	RplT**	RplT**_IF2	4777	4777
Others	RplT*	RplT*_IF1	9536	9536
Kp5	RplT*	RplT*_IF2	9553	9553
Others	RpmE*	RpmE*_IF1	7738	7738
Kp3Kp5	RpmE*	RpmE*_IF2	7768	7768
*/** denotes mono/dicharged proteins
