## Supplemental Table 4 for "*Klebsiella* MALDI TypeR: a web-based tool for *Klebsiella* identification based on MALDI-TOF mass spectrometry"

### Sheet: Feuil1
Supplementary table 4: Multi Peak Shift Typing scheme for Klebsiella oxytoca species complex
Species (phylogroups)	MALDI-type	rprotS32**	rprotS32*	A**	A*	B*	rprotL31*	supp1	supp2	supp3
K. michiganensis (Ko1)	MT1	1	1	1	1	1	1	1	0	0
K. pasteurii (Ko4)	MT1	1	1	1	1	1	1	0	1	0
K. pasteurii (Ko4)	MT1	1	1	1	1	1	1	0	1	1
K. pasteurii or K. grimontii (Ko4 or Ko6)	MT1	1	1	1	1	1	1	0	0	1
K. michiganensis or K. pasteurii or K. grimontii (Ko4 or Ko6 or Ko8)	MT1	1	1	1	1	1	1	0	0	0
K. grimontii (Ko6)	MT1	1	1	1	1	1	1	1	0	1
K. oxytoca (Ko2)	MT2	1	1	2	2	1	1	0	0	0
K. spallanzanii(Ko3)	MT3	2	2	3	3	2	2	0	0	0
K. spallanzanii (Ko3)	MT4	2	2	4	4	2	2	0	0	0
K. huaxiensisi (Ko8)	MT5	2	2	3	3	3	2	0	0	0
*/** denotes mono/dicharged proteins
A,B unknown proteins not includded in scheme
supp1,supp2,supp3 unknown proteins not includded in scheme (Ko4, Ko6, Ko8 distinction)
