## Supplemental Table 5 for "*Klebsiella* MALDI TypeR: a web-based tool for *Klebsiella* identification based on MALDI-TOF mass spectrometry"

### Sheet: Feuil1
Supplementary table 5: Multi Peak Shift Typing scheme for Klebsiella oxytoca species complex phylogroups
Phylogroup	protein	fullname	mass_theo	step_number
Others	rprotS32**	rprotS32**_IF1	3132	1
Ko3Ko8	rprotS32**	rprotS32**_IF2	3147	1
Others	rprotS32*	rprotS32*_IF1	6266	1
Ko3Ko8	rprotS32*	rprotS32*_IF2	6297	1
Others	A**	A**_IF1	4126	1
Ko2	A**	A**_IF2	4133	1
Ko3Ko8	A**	A**_IF3	4121	1
SB6419	A**	A**_IF4	4139	1
Others	A*	A*_IF1	8251	1
Ko2	A*	A*_IF2	8267	1
Ko3Ko8	A*	A*_IF3	8244	1
SB6419	A*	A*_IF4	8278	1
Others	B*	B*_IF1	5187	1
Ko3	B*	B*_IF2	5178	1
Ko8	B*	B*_IF3	5204	1
Others	rprotL31*	rprotL31*_IF1	7898	1
Ko3	rprotL31*	rprotL31*_IF2	7926	1
Ko1Ko6	supp1	supp1_IF1	5052	2
Others	supp1	supp1_IF0	0	2
Ko4	supp2	supp2_IF1	3681	2
Others	supp2	supp2_IF0	0	2
Ko4Ko6	supp3	supp3_IF1	6626	2
Others	supp3	supp3_IF0	0	2
*/** denotes mono/dicharged proteins
A,B unknown proteins not includded in scheme
supp1,supp2,supp3 unknown proteins not includded in scheme (Ko4, Ko6, Ko8 distinction)
