## Supplemental Table 6 for "*Klebsiella* MALDI TypeR: a web-based tool for *Klebsiella* identification based on MALDI-TOF mass spectrometry"

### Sheet: Feuille1
Supplementary table 6: First step identification results for the Klebsiella pneumoniae species complex (KpSC; Pasteur data).
										FIRST STEP (COMPLEX LEVEL)
Sample preparation method:	LB-EXTRACTION					LB-DIRECT					BA-EXTRACTION					BA-DIRECT
Species / subspecies (phylogroup)	No. of isolates	STRONG	GOOD	WEAK	LOW	No. of isolates	STRONG	GOOD	WEAK	LOW	No. of isolates	STRONG	GOOD	WEAK	LOW	No. of isolates	STRONG	GOOD	WEAK	LOW
K. pneumoniae (Kp1)	22	17 (77)	4 (18)	1 (5)	0	22	16 (73)	4 (18)	1 (4,5)	1 (4,5)	22	14 (67)	2 (10)	5 (18)	1 (5)	18	1 (5,5)	2 (11)	7 (39)	8 (44)
K. quasipneumoniae subsp. quasipneumoniae (Kp2)	7	6 (86)	1 (14)	0	0	7	4 (57)	2 (29)	1 (14)	0	7	5 (71)	0	1 (14,5)	1 (14,5)	7	1 (14)	0	4 (57)	2 (29)
K. variicola subsp. variicola (Kp3)	6	4 (67)	2 (33)	0	0	6	3 (50)	3 (50)	0	0	6	3 (50)	3 (50)	0	0	6	1 (17)	2 (33)	3 (50)	0
K. quasipneumoniae subsp. similipneumoniae (Kp4)	9	5 (56)	2 (22)	2 (22)	0	9	0	6 (67)	3 (33)	0	9	0	4 (44)	5 (56)	0	7	0	1 (14)	3 (43)	3 (43)
K. variicola subsp. tropica (Kp5)	3	2 (67)	1 (33)	0	0	3	1 (33)	2 (67)	0	0	3	1 (33)	1 (33)	1 (33)	0	1	0	0	1 (100)	0
K. quasivariicola (Kp6)	2	2	0	0	0	0	0	0	0	0	0	0	0	0	0	0	0	0	0	0
K. africana (Kp7)	1	1	0	0	0	0	0	0	0	0	0	0	0	0	0	0	0	0	0	0
total KpSC	50	37 (74)	10 (20)	3 (6)	0	47	24 (51)	17 (36)	5 (11)	1 (2)	47	23 (49)	10 (21)	12 (25)	2 (5)	39	3 (8)	5 (13)	18 (46)	13 (33)
Color key legend	Identification Value (IV)
STRONG	above 60%
GOOD	50-60%
WEAK	25-40%
LOW	below 25%
LB: Lysogeny broth medium, BA: Blood agar medium, No. of isolates : number of isolates
