## Supplemental Table 7 for "*Klebsiella* MALDI TypeR: a web-based tool for *Klebsiella* identification based on MALDI-TOF mass spectrometry"

### Sheet: Feuil1
Supplementary table 7: Phylogroup identification results for the Klebsiella pneumoniae species complex (KpSC, Pasteur data).
	FIRST STEP (COMPLEX LEVEL)		SECOND STEP (PHYLOGROUP LEVEL)
Sample preparation method	LB-EXTRACTION		LB-EXTRACTION
Species / subspecies (phylogroup)	No. correct ID (%)	No. incorrect ID (%)	No. correct ID (%)	No. incorrect ID (%)
K. pneumoniae (Kp1)	22 (100)	0	17 (77)	5 (23)
K. quasipneumoniae subsp. quasipneumoniae (Kp2)	7 (100)	0	7 (100)	0
K. variicola subsp. variicola (Kp3)	6 (100)	0	6 (100)	0
K. quasipneumoniae subsp. similipneumoniae (Kp4)	9 (100)	0	9 (100)	0
K. variicola subsp. tropica (Kp5)	3 (100)	0	3 (100)	0
K. quasivariicola (Kp6)	2 (100)	0	2 (100)	0
K. africana (Kp7)	1 (100)	0	1 (100)	0
total KpSC	50 (100)	0	45 (90)	5 (10)
LB: Lysogeny broth medium, No. correct ID: Number of correct identification, No. incorrect ID: Number of incorrect identification
