## Supplemental Table 8 for "*Klebsiella* MALDI TypeR: a web-based tool for *Klebsiella* identification based on MALDI-TOF mass spectrometry"

### Sheet: Feuil1
Supplementary table 8: Phylogroup identification results for the Klebsiella pneumoniae species complex (KpSC, Pasteur data) with additional sample preparations methods.
				FIRST STEP (COMPLEX LEVEL)				SECOND STEP (PHYLOGROUP LEVEL)
Sample preparation method	LB-DIRECT		BA-EXTRACTION		BA-DIRECT			LB-DIRECT		BA-EXTRACTION		BA-DIRECT
Species / subspecies (phylogroup)	No. correct ID (%)	No. incorrect ID (%)	No. correct ID (%)	No. incorrect ID (%)	No. correct ID (%)	No. incorrect ID (%)	No. correct ID (%)	No. incorrect ID (%)	No. correct ID (%)	No. incorrect ID (%)	No. correct ID (%)	No. incorrect ID (%)
K. pneumoniae (Kp1)	22 (100)	0	22 (100)	0	18 (100)	0	22 (100)	0	20 (91)	2 (9)	17 (94)	1 (6)
K. quasipneumoniae subsp. quasipneumoniae (Kp2)	7 (100)	0	7 (100)	0	7 (100)	0	7 (100)	0	7 (100)	0	7 (100)	0
K. variicola subsp. variicola (Kp3)	6 (100)	0	6 (100)	0	6 (100)	0	6 (100)	0	6 (100)	0	6 (100)	0
K. quasipneumoniae subsp. similipneumoniae (Kp4)	9 (100)	0	9 (100)	0	7 (100)	0	9 (100)	0	9 (100)	0	7 (100)	0
K. variicola subsp. tropica (Kp5)	3 (100)	0	3 (100)	0	1 (100)	0	3 (100)	0	3 (100)	0	1 (100)	0
K. quasivariicola (Kp6)	0	0	0	0	0	0	0	0	0	0	0	0
K. africana (Kp7)	0	0	0	0	0	0	0	0	0	0	0	0
total KpSC	47 (100)	0	47 (100)	0	39 (100)	0	47 (100)	0	45 (96)	2 (4)	38 (97)	1 (3)
LB: Lysogeny broth medium, BA: Blood agar medium, No. correct ID: Number of correct identification, No. incorrect ID: Number of incorrect identification
