## Supplemental Table 9 for "*Klebsiella* MALDI TypeR: a web-based tool for *Klebsiella* identification based on MALDI-TOF mass spectrometry"

### Sheet: Feuil1
Supplementary table 9: Phylogroup identification results for the Klebsiella pneumoniae species complex (KpSC, Melbourne data).
		FIRST STEP (COMPLEX LEVEL)			SECOND STEP (PHYLOGROUP LEVEL)
Kleborate species	No. of isolates	No. correct ID (%)	No. Incorrect ID (%)	No. of isolates	No. correct ID (%)	No. Incorrect ID (%)
K. pneumoniae (Kp1)	137	135 (99)	2 (1)	135	124 (92)	11 (8)
K. quasipneumoniae subsp. quasipneumoniae (Kp2)	7	7 (100)	0 (0)	7	7 (100)	0 (0)
K. variicola subsp. variicola (Kp3)	59	57 (97)	2 (3)	57	48 (84)	9 (16)
K. quasipneumoniae subsp. similipneumoniae (Kp4)	37	37 (100)	0	37	32 (86)	5 (14)
K. variicola subsp. tropica (Kp5)	0	0	0	0	0	0
K. quasivariicola (Kp6)	0	0	0	0	0	0
K. africana (Kp7)	8	8 (100)	0 (0)	8	8 (100)	0 (0)
Total KpSC	248	244 (98)	4 (2)	244	219 (90)	25 (10)
No. of isolates : number of isolates, No. correct ID: Number of correct identification, No. incorrect ID: Number of incorrect identification
