## Supplemental Table 10 for "*Klebsiella* MALDI TypeR: a web-based tool for *Klebsiella* identification based on MALDI-TOF mass spectrometry"

### Sheet: Feuil1
Supplementary table 10: First step identification results for the Klebsiella oxytoca species complex (KoSC, Pasteur data)
		FIRST STEP (COMPLEX LEVEL)
Sample prep.	LB_EXTRACTION
Species (phylogroup)	No. of isolates	STRONG	GOOD	WEAK	LOW
K. michiganensis (Ko1)	7	6 (86)	1 (14)	0	0
K. oxytoca (Ko2)	5	4 (80)	0	1 (20)	0
K. spallanzanii (Ko3)	4	2 (50)	2 (50)	0	0
K. pasteurii (Ko4)	4	4 (100)	0	0	0
K. grimontii (Ko6)	5	4 (80)	1 (20)	0	0
K. huaxiensisi (Ko8)	3	1 (33)	2 (67)	0	0
Total KoSC	28	21 (75)	6 (21)	1 (4)	0
Color key legend	Identification Value (IV)
STRONG	above 60%
GOOD	50-60%
WEAK	25-40%
LOW	below 25%
LB: Lysogeny broth medium, BA: Blood agar medium, No. isolate : number of isolates
