## Supplemental Table 11 for "*Klebsiella* MALDI TypeR: a web-based tool for *Klebsiella* identification based on MALDI-TOF mass spectrometry"

### Sheet: Feuil1
Supplementary table 11: Phylogroup identification results for the Klebsiella oxytoca species complex (KoSC, Pasteur data).
	FIRST STEP		SECOND STEP
Sample preparation method	LB-EXTRACTION		LB-EXTRACTION
Identification level	COMPLEX LEVEL		MALDI-TYPE LEVEL		PHYLOGROUP LEVEL
Species (phylogroup)	No. correct ID (%)	No. incorrect ID (%)	No. correct ID (%)	No. incorrect ID (%)	No. correct ID (%)	No. incorrect ID (%)
K. michiganensis (Ko1)	7 (100)	0	6 (86)	1 (14)	1 (14)	6 (86)
K. oxytoca (Ko2)	5 (100)	0	4 (80)	1 (20)	4 (80)	1 (20)
K. spallanzanii (Ko3)	4 (100)	0	4 (100)	0	4 (100)	0
K. pasteurii (Ko4)	4 (100)	0	4 (100)	0	0	4 (100)
K. grimontii (Ko6)	5 (100)	0	5 (100)	0	0	5 (100)
K. huaxiensisi (Ko8)	3 (100)	0	2 (67)	1 (33)	2 (67)	1 (33)
Total KoSC	28 (100)	0	25 (89)	3 (11)	11 (39)	17 (61)
LB: Lysogeny broth medium, No. correct ID: Number of correct identification, No. incorrect ID: Number of incorrect identification
