## Supplemental Table 12 for "*Klebsiella* MALDI TypeR: a web-based tool for *Klebsiella* identification based on MALDI-TOF mass spectrometry"

### Sheet: Feuil1
Supplementary table 12: Phylogroup identification results or the Klebsiella oxytoca species complex (KoSC, Melbourne data).
		FIRST STEP (COMPLEX LEVEL)			Phylogroup level
Species (phylogroup)	No. of isolate	No. correct ID (%)	No. Incorrect ID (%)	No. of isolate	No. correct ID (%)	No. Incorrect ID (%)
K. michiganensis (Ko1)	2	0	2 (100)	0	0	2(100)
K. oxytoca (Ko2)	7	6 (86)	1 (14)	6	5 (83)	1 (17)
K. spallanzanii (Ko3)	0	0	0	0	0	0
K. pasteurii (Ko4)	0	0	0	0	0	0
K. grimontii (Ko6)	0	0	0	0	0	0
K. huaxiensisi (Ko8)	0	0	0	0	0	0
Total KoSC	9	6 (66)	3 (33)	6	5 (56)	3 (44)
Nb. of isolate: number of isolates, LB: Lysogeny broth medium, No. correct ID: Number of correct identification, No. incorrect ID: Number of incorrect identification
